# JASPer controls interphase histone H3S10 phosphorylation by chromosomal kinase JIL-1 in *Drosophila*

**DOI:** 10.1101/624023

**Authors:** Christian Albig, Chao Wang, Geoffrey P. Dann, Felix Wojcik, Tamás Schauer, Silke Krause, Sylvain Maenner, Weili Cai, Yeran Li, Jack Girton, Tom W. Muir, Jørgen Johansen, Kristen M. Johansen, Peter B. Becker, Catherine Regnard

## Abstract

In flies, the chromosomal kinase JIL-1 is responsible for most interphase histone H3S10 phosphorylation and has been proposed to protect active chromatin from acquiring heterochromatic marks, like dimethylated histone H3K9 (H3K9me2) and HP1. Here, we show that JIL-1’s targeting to chromatin depends on a new PWWP domain-containing protein JASPer (JIL-1 Anchoring and Stabilizing Protein). The JASPer-JIL-1 (JJ)-complex is the major form of the kinase *in vivo* and is targeted to active genes and telomeric transposons via binding of the PWWP domain of JASPer to H3K36me3 nucleosomes. Put in place, the complex modulates the transcriptional output. JIL-1 and JJ-complex depletion in cycling cells lead to small changes in H3K9me2 distribution at active genes and telomeric transposons. Finally, we identified many new interactors of the endogenous JJ-complex and propose that JIL-1 not only prevents heterochromatin formation, but also coordinates chromatin-based regulation in the transcribed part of the genome.
