## Supplementary Table 1 for "JASPer controls interphase histone H3S10 phosphorylation by chromosomal kinase JIL-1 in *Drosophila*"

name	log2FC	p.value
BOD1	10.36668253	1.45E-08
JASPer	9.595051285	1.65643E-09
JIL-1	8.859721399	1.83456E-09
RpS24	8.403987213	3.07431E-05
Dpy-30L1	8.361179778	1.03623E-07
Chrac-16	7.680059686	6.23823E-06
CG7637	7.61140383	0.000490757
Rbbp5	7.292300566	1.7552E-07
mask	6.925636878	0.000667315
Set1	6.812275575	2.41281E-06
nsl1	6.79319235	7.08963E-05
RpI12	6.61205974	0.000112767
polybromo	6.469417896	0.000125661
Aatf	6.399326721	5.0514E-06
HnRNP-K	6.314019373	2.16389E-06
RanGAP	6.086033634	0.000263346
PNUTS	5.951001745	0.00011398
B52	5.938974419	0.001669312
Caper	5.860679936	0.000191237
CG3226	5.634991636	0.000102143
RpA-70	5.622820344	1.28494E-05
e(y)3	5.586587195	2.28223E-05
CG4747	5.513367107	0.004694188
Pdcd4	5.485936575	0.000504137
east	5.361746285	6.03515E-06
fs(1)h	5.335519145	3.77783E-06
dgt1	5.33544964	0.000169832
hyd	5.231224247	0.000302927
CG6340	5.158467414	6.78816E-05
Arp8	5.071665393	0.004670081
Dp1	5.063992106	0.012956522
pUf68	4.82746233	0.022499593
NSD	4.804777046	0.006607042
Nup50	4.788032773	0.007501897
Bap170	4.762547344	0.000239671
l(3)mbt	4.714773258	0.002134409
Grip71	4.703687259	0.000112469
CG2926	4.696547352	0.00037565
Ubqn	4.693968248	5.87729E-05
rept	4.653518004	0.005695634
Lint-1	4.602369199	0.00290691
hyx	4.577361058	0.000410945
Nup153	4.518538019	0.008381964
atms	4.492061846	0.001315079
Tudor-SN	4.461392939	0.001960868
Doa	4.430971387	6.05356E-05
ArfGAP3	4.429523629	0.000241643
Bap111	4.422672975	0.003216529
RpS25	4.400628935	0.046466733
SC35	4.391486792	0.000919078
sbb	4.359432027	0.010804398
Acn	4.341500535	0.019677399
row	4.327564731	1.71283E-05
elg1	4.321538981	4.30064E-05
CG1677	4.235308052	0.001402926
CG16972	4.224286528	6.07384E-05
Pitslre	4.222806677	0.000142759
Su(var)205	4.181839585	0.006902004
CG14712	4.171221451	0.006347772
CG13096-RA	4.165370991	0.012246038
x16	4.160801312	0.015823512
RpL37a	4.126910478	0.035694283
CG3815	4.120230872	0.00026192
CG11076	4.119514615	0.001504596
Snr1	4.109302687	0.007800951
prod	4.074982961	0.006373315
Su(var)3-7	4.04662734	0.00175797
woc	4.025866007	0.000868054
RpL17	4.004192321	0.000601125
nop5	3.991728776	0.017791136
Sym	3.973140439	0.004264883
Taf2	3.869447512	0.002375543
RpL14	3.867398285	0.005459714
BcDNA.LD23876	3.85654118	0.029871477
Cpsf160	3.728213653	0.00981368
mor	3.725934534	0.014835827
CkIIalpha	3.725088038	0.010518012
LBR	3.722133593	0.000150109
osa	3.697543019	0.020541109
CG1109	3.693888594	0.001441965
CG3548	3.679965316	0.000750678
qkr58E-1	3.671545753	0.000395632
RAF2	3.655123311	0.023825069
Hcf	3.590908251	0.000328361
RpS5b	3.559904257	0.02495262
lark	3.552425154	0.003705801
Fmr1	3.535032572	0.001042744
pont	3.531443205	0.020190858
CG12264	3.515204455	0.011660711
mof	3.508488975	0.000664535
stwl	3.485544988	0.000565895
Cdk9	3.484650193	0.062289304
Cdk12	3.446716354	0.00882086
Orc1	3.428127413	0.001742843
g	3.408367115	0.013049077
CG9775	3.376264907	0.000470262
eIF-3p40	3.37369193	0.050327721
larp	3.369192469	0.000464654
CG7546	3.328189041	0.000832597
Mcm6	3.324979605	0.03095151
l(3)72Ab	3.309440549	0.02140724
lig	3.298881981	0.018018014
CG2247	3.297794007	0.000842996
RpL4	3.275128254	0.000775562
nonA	3.274333036	0.012670611
betaCOP	3.263520646	0.007000931
Ars2	3.248601718	0.006000343
CG7154	3.245034121	0.016571263
Moca-cyp	3.227221246	0.011205493
CG9776	3.212831312	0.003435388
tral	3.208762579	0.086963493
Srp72	3.200367637	0.013104383
CG8108	3.165432686	0.000365785
Tao	3.161965437	0.015266206
CG4951	3.152513369	0.001472444
Rpb5	3.148901969	0.016248731
Cdc6	3.123226761	0.011986029
Cpsf100	3.113531621	0.007406851
SF1	3.098330586	0.024554454
pcm	3.097796925	0.020461407
lost	3.089514093	0.002649403
Bap55	3.079041529	0.003392352
RpS7	3.016782751	0.1361588
Hsp26	2.989713845	0.163998639
flw	2.975930612	0.011015378
Dhx15	2.958884522	0.035684358
Act57B	2.948993423	0.047907575
betaTub60D	2.945151868	0.041919451
RpI1	2.929292405	0.072197844
Rpd3	2.900740897	0.01065154
scrib	2.868643351	0.001019864
Ef1beta	2.867041148	0.023357511
Trl	2.847947344	0.127449047
HIPP1	2.832090026	0.013967835
Gk1	2.831417563	0.137897064
Hsc70Cb	2.814834945	0.029790172
Mcm3	2.810930229	0.00770288
ncd	2.808727592	0.001051087
Rpn5	2.795203434	0.030283668
mip40	2.793346095	0.0053627
barr	2.790340021	0.000511364
RpL26	2.788690585	0.005153577
pita	2.777194671	0.001089215
RpS11	2.763119133	0.000300302
Bap60	2.754681775	0.055794851
CG12702-RA	2.736883926	0.016175789
Cct5	2.73149653	0.105850923
Tailor	2.730215873	0.000466631
Rif1	2.728906183	0.001673847
brm	2.713936526	0.014849139
Hsp27	2.713514515	0.155869207
RpL5	2.650674885	0.001618224
mip130	2.635743196	0.006126075
RpS6	2.633987931	0.000857911
E(bx)	2.608611635	0.005236571
RpL24	2.588838229	0.002323553
CG2990	2.584898741	0.035252023
hay	2.576481478	0.027994266
His2B	2.547473756	0.137765634
RpS8	2.546476276	0.00126912
Parp	2.531994031	0.003917447
Patr-1	2.53190272	0.01154095
nocte	2.530000689	0.004357596
BcDNA.LD23634	2.518666722	0.004187233
mei-S332	2.509555411	0.19687829
Spt6	2.504074746	0.001826523
SmE	2.501315299	0.050427004
Map60	2.501295595	0.001788174
kuk	2.501193954	0.001745399
l(1)G0020	2.497922637	0.004856794
Mi-2	2.485306116	0.000785021
Iswi	2.482219983	0.004407983
sesB	2.481667066	0.117679966
CG14215	2.474736944	0.004738064
RpL23A	2.469021682	0.001846308
rump	2.460031764	0.017836051
crol	2.454914996	0.10574039
FK506-bp1	2.446515772	0.008218038
Rcd1	2.445187361	0.04560254
CG12262	2.417823489	0.143401673
RpII140	2.417045711	0.013168604
emb	2.414746114	0.014564066
RpL10	2.408183903	0.003567888
Drp1	2.38672184	0.065373938
CG8142	2.380240237	0.012251496
RpL3	2.3746141	0.002882221
obe	2.363365033	0.026056503
CG1622-RA	2.351791373	0.006954346
Yp2	2.351224798	0.008852459
CG3605	2.349173055	0.005963755
CG1737	2.337329201	0.002810465
eIF4AIII	2.326206228	0.060163323
Srp54	2.291217618	0.083412615
IntS6	2.284134853	0.059531043
chb	2.274084385	0.010418515
RpL18A	2.267371656	0.00262213
RpS20	2.26628676	0.061398347
Pep	2.259384158	0.00139664
CG7564	2.252357239	0.004213355
RpI135	2.240749375	0.046960478
MEP-1	2.238662355	0.003291771
Droj2	2.224985262	0.157141564
Upf1	2.221551891	0.049617822
Capr	2.218308516	0.02033054
l(1)G0004	2.212718454	0.01388458
CG42232	2.209481301	0.002920715
smid	2.199323402	0.073246443
RpS9	2.196707454	0.00324607
Dlic	2.193496575	0.10065932
CG7028	2.186837941	0.006587398
ball	2.184546372	0.005056967
Fib	2.182524452	0.015269068
snRNP-U1-70K	2.182257795	0.0099944
rib	2.181543642	0.223564114
Uba1	2.172273797	0.06370934
CG2199	2.168874675	0.007520333
CG11837	2.150647285	0.165618684
Edc3	2.147344128	0.026494418
Ibf1	2.130510486	0.010160366
RpL22	2.124508677	0.005247671
CG8184	2.099845501	0.060958115
RfC38	2.099669718	0.050405602
RpL31	2.099412575	0.052843629
RpS15	2.090949377	0.097473609
RpL27A	2.08237616	0.007175336
lds	2.073043805	0.033219308
pds5	2.071640651	0.099980891
Pp1-87B	2.059239921	0.211378568
Tango4	2.048783136	0.041465657
pAbp	2.047564598	0.008263962
CG5787	2.044909453	0.084511317
Nup43	2.041977329	0.086269034
HP1b	2.036689085	0.022625043
Synd.1	2.035175764	0.309088157
msk	2.034908726	0.025981357
rin	2.0310878	0.11840806
RpS14b	2.017047733	0.005008744
lic	2.016492591	0.099640095
Rsf1	2.01249811	0.015227224
RpL10Ab	2.00655715	0.013350055
scu	2.006083944	0.072129443
RpS2	2.005389549	0.024675936
Chro	2.004003069	0.007715256
r	1.991218912	0.040317382
Rbp2	1.988641666	0.033593799
CG10077	1.985051087	0.152398169
Nup107	1.984555597	0.037114066
Rho1	1.960996588	0.239109346
SMC2	1.954922172	0.018038375
Rcd5	1.954254801	0.034066963
RpL19	1.940201475	0.007335806
eIF-4a	1.929344167	0.036754062
Xpd	1.926198032	0.178281804
RpL21	1.921499907	0.013763212
CG6686	1.917364451	0.035479667
IleRS	1.904820796	0.087303334
eIF4G	1.904597653	0.016932757
RpL8	1.903867179	0.009646437
Caf1-105	1.901848078	0.00943149
dom	1.896685934	0.018818695
Bin1	1.891146445	0.146573958
RpL13	1.880886043	0.010735728
Orc2	1.868597785	0.011947773
cora	1.867541334	0.026752628
Nsf2	1.855783699	0.021669793
Ran	1.827612994	0.09953163
thoc5	1.825606854	0.051864268
Rpt3	1.824904701	0.103338444
Gnf1	1.815077679	0.027995721
Nup358	1.813335555	0.192516315
l(2)35Bd	1.799345797	0.067731061
Imp	1.798375524	0.020688359
sle	1.789041373	0.054370624
Top2	1.779746819	0.048450325
CG9987	1.772189247	0.088167106
eIF-2beta	1.769633691	0.085744354
Atx2	1.759443796	0.063555292
alphaCOP	1.753537136	0.037723899
Nopp140	1.739918393	0.1472896
alphaTub84D	1.729678772	0.089289756
pzg	1.725583033	0.021698935
Yp3	1.718142872	0.051472402
SMC1	1.712846022	0.010080919
RpS3A	1.68980471	0.058695775
glu	1.688864606	0.023008551
CG9281	1.685973838	0.250520541
CG3689	1.675091823	0.12469882
sno	1.673840123	0.064581984
alphaTub67C	1.665527603	0.075657981
par-1	1.664202545	0.034056468
EF2	1.658028048	0.258911431
eIF3-S8	1.656964378	0.023703753
gammaTub37C	1.656139832	0.147289044
CG7920	1.653498123	0.198235422
Ref1	1.64798589	0.024800722
Rpt4	1.639900524	0.22655283
CG10565	1.61038435	0.090506711
wdb	1.608007191	0.11120761
Rpn3	1.603526331	0.146826007
eIF-2alpha	1.59281549	0.093870504
eIF3-S9	1.588741671	0.117464609
blw	1.584917924	0.042514403
Nop56	1.579516807	0.094838812
l(2)k09022	1.575371466	0.057042029
CtBP	1.571862807	0.138529297
tho2	1.566617381	0.019869265
betaCOP.1	1.560045472	0.053092997
Yp1	1.551137103	0.038781906
Rbf	1.533349004	0.032989951
hts	1.523584788	0.280203881
TER94	1.517653461	0.242422753
Pen	1.514485677	0.099938849
Kap-alpha3	1.504741317	0.057784748
Map205	1.495278224	0.102451235
SerRS	1.483228472	0.151490661
RpL23	1.476057423	0.11594351
vig2	1.475845735	0.220044803
Past1	1.466100678	0.253245881
RpII215	1.452657225	0.119624454
RpL11	1.452546317	0.06821332
Rfabg	1.450051884	0.23435145
Ras85D	1.446621829	0.137653357
dpa	1.446445756	0.112482501
RpS27	1.439222022	0.063315344
Nup154	1.43065027	0.085213865
Klp3A	1.426651489	0.132485195
Cp190	1.423384849	0.127115642
RnrS	1.410845484	0.363770429
poly	1.405298837	0.468862059
betaTub56D	1.373057475	0.141207676
CG30122	1.371101756	0.049318142
Rpt5	1.364710734	0.139205814
tzn	1.355880182	0.181401033
snama	1.342611184	0.085887975
Rpt6	1.33886147	0.137577263
RpL28	1.335247299	0.16249238
RpS3	1.330844167	0.088458666
Arp1	1.312511962	0.326819599
RpS17	1.310190007	0.169339322
RpS15Aa	1.307587314	0.296561421
eIF3-S10	1.30048801	0.04368681
eIF-2gamma	1.290102604	0.090127872
Rpt2	1.288376438	0.225197652
RpS13	1.287295092	0.087327976
Hel25E	1.284710181	0.303384216
SRm160	1.256768059	0.067102827
eIF3ga	1.250834061	0.130460311
Etl1	1.246871016	0.190601834
Saf-B	1.236486079	0.110237227
tex	1.230863885	0.193514154
Ddx1	1.223830479	0.185899788
Act5C	1.187314284	0.239371358
Nup93-1	1.185732618	0.182818349
Rpn13	1.178500024	0.203963642
Ef1alpha48D	1.167535765	0.173846104
Hrb27C	1.164431288	0.231464575
AspRS	1.152869516	0.134822211
Cul3	1.144608635	0.148444398
gammaCOP	1.141462036	0.269973243
IntS4	1.139176985	0.250519867
Hsp83	1.118223919	0.199509287
Aats-arg	1.106814593	0.161488305
Nmt	1.080581654	0.167598253
CG11123	1.077101209	0.180682099
Cand1	1.076962776	0.131627561
Dhc64C	1.051314704	0.263337761
Gs1	1.036191817	0.209535447
Hsp70Bb	1.035180806	0.396206828
Pgam5	1.029345796	0.363647683
Cwc25	1.027498354	0.311472077
LeuRS	1.026538993	0.174636247
Rpt1	1.012078037	0.311066531
Tcp-1eta	1.005451193	0.267942142
CG3902-RA	0.997403488	0.300279545
sta	0.996469831	0.274602546
Dref	0.994954905	0.277468411
CG1416	0.97943775	0.299892987
CG18259-RA	0.978403746	0.200603508
RpS28b	0.971814328	0.272142381
26-29-p	0.966917139	0.259907684
CG1749	0.960347766	0.260850239
CG6439	0.958353336	0.338980745
RpS18	0.953511247	0.15374984
RpS19a	0.9480273	0.34451826
bel	0.944897684	0.306212682
hang	0.935634311	0.200211565
RfC4	0.934333924	0.144578012
SA	0.919036719	0.120405032
pyd	0.905611626	0.383212779
me31B	0.905407154	0.374734836
Hsc70-4	0.905392989	0.26700339
RpS16	0.897586533	0.220709999
defl	0.881099987	0.309889183
CG2051	0.868970003	0.200385534
RpS30	0.849823061	0.240769729
Tcp-1zeta	0.84339296	0.376820087
ATPsynbeta	0.84016181	0.262309769
Drice	0.826363088	0.310449691
Srp54k	0.821586986	0.346362787
Cdk5	0.81543077	0.221032586
Jupiter	0.811000993	0.435106668
CG6907	0.786619724	0.414058732
RpS10b	0.782857865	0.266446731
Ef1gamma	0.777520657	0.460021075
HBS1	0.774479349	0.325435067
RpL39	0.743470583	0.512916026
AsnRS	0.735464958	0.492448254
AIMP2	0.730346623	0.428782556
Ipk2	0.725392459	0.372784211
Rab1	0.717810387	0.367315196
Klp10A	0.711352639	0.363754332
PyK	0.705212401	0.428318406
san	0.701479361	0.49433556
RpS4	0.681675804	0.374908502
ThrRS	0.672515954	0.552409627
Rpn1	0.666759191	0.380984022
CG5525	0.666534417	0.435967389
T-cp1	0.650849762	0.524895687
Pp2A-29B	0.629533941	0.427193861
Rm62	0.614639695	0.373901371
His2Av	0.563829716	0.369899624
RpS29	0.553771697	0.405576205
Dyb	0.54943911	0.420346852
LysRS	0.546621256	0.527841987
CG3800	0.529599668	0.526027052
EG:25E8.3	0.512204464	0.511103131
RpL9	0.500466025	0.542654918
Vha68-2	0.470818607	0.628219575
Gapdh2	0.444352419	0.55964442
Dbp80	0.414318914	0.563818156
sqd	0.403734881	0.563666498
CG6066	0.396489995	0.517566575
Cctgamma	0.391050499	0.655981424
RpL12	0.367262876	0.626321269
CG8258	0.333164895	0.66647946
Gapdh1	0.32472322	0.6167576
His1:CG33807	0.320533139	0.706346499
CG7033	0.260245022	0.814518514
eIF3-S6	0.256976898	0.782032124
Hsc70-3	0.23288924	0.727789235
CG2982	0.192738864	0.840507785
Cbp80	0.046364748	0.950393005
Hrb87F	0.021058525	0.978003074
RnrL	-0.024586238	0.971587922
CG6843	-0.034988725	0.959718669
Cul4	-0.065242355	0.940329139
Vha36-1	-0.099856455	0.874859686
Nup160	-0.105152481	0.872257855
vnc	-0.134456403	0.923302074
CG3925	-0.202207213	0.794512883
Hsc70-5	-0.219533802	0.75592985
Cdk1	-0.279532646	0.724503049
Hrb98DE	-0.324849101	0.715954347
EG:125H10.1	-0.406094842	0.48044043
CG45784-RA	-1.381790662	0.131585093
